# Activation and inhibition of nonsense-mediated mRNA decay controls the abundance of alternative polyadenylation products

**DOI:** 10.1101/794719

**Authors:** Aparna Kishor, Sarah E. Fritz, Nazmul Haque, Zhiyun Ge, Wenjing Yang, Jun Zhu, J. Robert Hogg

## Abstract

Alternative polyadenylation (APA) produces transcript 3’ untranslated regions (3’UTRs) with distinct sequences, lengths, stability, and functions. We show here that APA products include a class of cryptic nonsense-mediated mRNA decay (NMD) substrates with extended 3’UTRs that gene- or transcript-level analyses of NMD often fail to detect. Transcriptome-wide, the core NMD factor UPF1 preferentially recognizes long 3’UTR products of APA, leading to their systematic downregulation. Further, we find that many APA events consistently observed in multiple tumor types are controlled by NMD. Additionally, PTBP1, previously implicated in direct modulation of co-transcriptional polyA site choice, regulates the balance of short and long 3’UTR isoforms by inhibiting NMD. Our data suggest that PTBP1 binding near polyA sites can drive production of long 3’UTR APA products in the nucleus and/or protect them from decay in the cytoplasm. Together, our findings reveal a widespread role for NMD in shaping the outcomes of APA.
