## Supplemental Table 4 for "Activation and inhibition of nonsense-mediated mRNA decay controls the abundance of alternative polyadenylation products"

### Sheet: Sheet1
Table S4. Primers used in this study.
Gene	Forward (5’ to 3’)	Reverse (5’ to 3’)
GAPDH	AACATCATCCCTGCCTCTACTGG	GTTTTTCTAGACGGCAGGTCAGG
UPF1	GTGGACGACAGTGTAGCCAA	GGATGAAGCCGAGGAGGAAG
PTBP1	CGTCGCCTCTTTTTCCTTTC	TCTGGATCAGTGCCATCTTG
ATF3	GGTTTGCCATCCAGAACAAG	CGTCGCCTCTTTTTCCTTTC
BID CDS	﻿AUGGAGAAGGAGAAGACCAUGC	AAAGACATCACGGAGCAAGG
BID LONG	﻿UGCUGUGAACAGGAAACUCC	TCAGTGCCCTTACTCATATGCG
CARHSP1 CDS	﻿AAGGGCCATGGCTTCATTAC	TGCAGCTTCTCATTCTTGGG
CARHSP1 LONG	﻿GGGCAGACAGTAAACGTCCA	CACCCCCTTAGGCTGAAAGG
CCDC174 CDS	﻿CCCCGCCGTCAGATTACTTT	AGTAACTGTGGGGGCTTGTG
CCDC174 LONG	﻿AGCGGCAATGGTTAGAGCTT	ACTGCTGACTTTCTGGAGCC
CUL3 CDS	﻿AAGGCAGAAAGTAGACGACGAC	AAGAATCGCGCCTTCAACTG
CUL3 LONG	﻿TGTCAGAGCACAAAGTTGGC	ATAGTGCACCACAGCTTCAC
DNAJA2 CDS	﻿GGATCAACCCAGACAAGCTTTC	ATTCCTGAAGCTCTACCTCCTC
DNAJA2 LONG	﻿ATGCCATCCCTGAGCCTAAATC	CAGGACTTGATTAGTGTCAGCAC
DPH3 CDS	﻿AGCCCCTTCAGCCAACAAAG	GGGCTCATTCCAAATGTTCAGG
DPH3 LONG	﻿AACATGCAGCCAAACCAGAC	GCAGCAAAAGAAGGGTGATAGC
EIF2S2 CDS	﻿TTTTTGGCGAGTGGTTGGTC	AAGCACCTCCTTACCCCATATC
EIF2S2 LONG	﻿TGCTGTGATCTGCCTTGTTC	AAGTCGGGCAACAAGAAAGC
ETF1 CDS	﻿ACGGGCAAGTACTGTTTTGG	TCTGTGCCTTGGCAATGAAG
ETF1 LONG	﻿GTGGGGTGCATTTGGTTTTC	ATTGGAACGATAGGCAGGTCTG
GPI CDS	﻿AAACTCGTGCTCATCTGCAG	TGGTGTCCAGGAACATGCAG
GPI LONG	﻿AGCATTCACTTCAGCCTCTGAC	ATTCCAGAAAGCGGGATGAGG
IFNAR1 CDS	﻿GCACACACCATGGATGAAAAGC	CGCAGCATAAATGACAAACGG
IFNAR1 LONG	﻿AAAAAGGTCGCTGGCTTTGG	AGCCTGGCATTCAAAGTGAC
MECP2 CDS	﻿GACACGGAAGCTTAAGCAAAGG	ATGTGTCGCCTACCTTTTCG
MECP2 LONG	﻿TCTGCCCAGCTTTTCATTGC	ACCCAACTTGGCAGTTTGTG
NMT1 CDS	﻿TGAACCGGCTTTACCAAACC	AACTGGAAAACACGGAGACC
NMT1 LONG	﻿TGCTGCCAGTTTCCCAAAAC	AATTTTGCCCGGTCACTTGG
PACS2 CDS	﻿GCCCAGCTGCATTTCTGTTAAC	AGTTTCCACGTTGTGAGCAC
PACS2 LONG	﻿TTGCCACACTGTCCTCATTC	GTGGCCTGGTCATTTTCATGAG
PHB CDS	﻿TCCTTGACACATCTGACCTTCG	ATGGCCGCCTTTTTCTGTTG
PHB LONG	﻿ACCGAGATGTGAGTCCTGTTG	TCTTTGGCAGGCATGTTCAG
RBM8A CDS	﻿AGGCGAACAGGATATCTGAAGG	AACACCAGTCAACGCTGATG
RBM8A LONG	﻿TGGCCCATGGATTTCAAGTG	TTTCTGAGTCTCGGCTCTACTG
WIPI2 CDS	﻿ AACGAGACTTGCCTACACAGAC	ACAGGTCAAGTTCAGTCAGTCC
WIPI2 LONG	﻿TGCCCGTTAGAACTCTTACTGC	GCACACGTTCTGTTTGGTTC
EIF2S1 CDS	﻿TGGAGAGAACAGAAGGCCTTTC	ACCACTTTGGGCTCCATTTG
EIF2S1 LONG	﻿AGCACTTTGAGGTATCCACTCC	ATCTGGCACAAGCTATTGCC
HAUS5 CDS	﻿GCTCTGAAGAGGCTGGAGAA	AACCCTCTCTTCAGCTGCAC
HAUS5 LONG	﻿TCCCAGCCTTTCCACATTGG	AGGTAGAATCTCAAAAATTTAAACGGT
MTR CDS	﻿GCATTAGGTTAACAGAATCATTAGCA	GTTAGTCTGTATCATATCCCAAAATGG
MTR LONG	﻿GCTAGAAAGGTGAGGGGCAG	CCTCCTCCAGATTCTCTTCTCC
GRB2 CDS	﻿TTGGAAACGATGTGCAGCAC	ATTGAACTTCACCACCCAGAGG
GRB2 LONG	﻿AGTTGGGGAAGGCAAGATTG	TGTTTTTGTCGTGGGAAGGG
XPO5 CDS	﻿TTCCAGATATACGAGGCACTGC	TTGTCAGCCACTTTCTGCAG
XPO5 LONG	﻿TGGGTTAGGTGCTAAGTGCTG	ACCAGATTCTTGCCCAAAGC
FBXL20 CDS	﻿TGATTGAGCTGGACAACTGC	TTGGGTAAATGGGTCCTGAG
FBXL20 LONG	﻿TGCTGCTTTCCTGGGTTTAC	CAAAAGCTCATCCCTTCCTG
TRAM2 CDS	﻿CATCTTGCATGCTGTGGTTC	CCGAGGTGAAATGAAAGACG
TRAM2 LONG	﻿TTTGGGACCTCCTTTGTCAG	ATGCACTCTTTCACCCAACC
CBX5 CDS	﻿TCTCAAACAGTGCCGATGAC	TCACCACAGGAATCTGTTGC
CBX5 LONG	﻿TGAATTAGATGCCCCCTCAC	TGGCCTCTTTCTGAACCTTG
